# Genetic and developmental divergence in the neural crest programme between cichlid fish species

**DOI:** 10.1101/2024.01.30.578004

**Authors:** Aleksandra Marconi, Grégoire Vernaz, Achira Karunaratna, Maxon J. Ngochera, Richard Durbin, M. Emília Santos

## Abstract

Neural crest (NC) is a vertebrate-specific embryonic progenitor cell population at the basis of important vertebrate features such as the craniofacial skeleton and pigmentation patterns. Despite the wide-ranging variation of NC-derived traits across vertebrates, the contribution of NC to species diversification remains underexplored. Here, leveraging the adaptive diversity of African Great Lakes’ cichlid species, we combined comparative transcriptomics and population genomics to investigate the evolution of the NC genetic programme in the context of their morphological divergence. Our analysis revealed substantial differences in transcriptional landscapes across somitogenesis, an embryonic period coinciding with NC development and migration. This included dozens of genes with described functions in the vertebrate NC gene regulatory network, several of which showed signatures of positive selection. Among candidates showing between-species expression divergence, we focused on teleost-specific paralogs of the NC-specifier *sox10* (*sox10a* and *sox10b*) as prime candidates to influence NC development. These genes, expressed in NC cells, displayed remarkable spatio-temporal variation in cichlids, suggesting their contribution to inter-specific morphological differences. Finally, through CRISPR/Cas9 mutagenesis, we demonstrated the functional divergence between cichlid *sox10* paralogs, with the acquisition of a novel skeletogenic function by *sox10a*. When compared to the teleost models zebrafish and medaka, our findings reveal that *sox10* duplication, although retained in most teleost lineages, had variable functional fates across their phylogeny. Altogether, our study suggests that NC-related processes – particularly those controlled by *sox10*s – might be involved in generating morphological diversification between species and lays the groundwork for further investigations into mechanisms underpinning vertebrate NC diversification.
