## Supplementary Table 1 for "Genetic and developmental divergence in the neural crest programme between cichlid fish species"

### Sheet: rna
# Supplementary Table 1. Sequencing summary for RNAseq samples and vcf samples
# RNA tab: Seqquencing summary related to RNAseq generated for this study and including total sequencing read count and mapping rates
SampleID	Species	Tissues	Molecule	Seq_GEOID_r1	Seq_GEO_ID_r2	PairedEnd_150bp_Read_TotalCount	UniquelyMapped_n	UniquelyMapped_p
AC4_1	Astatotilapia calliptera 'Mbaka'	whole_embryo;somite_stage_4	Total_RNA	AC4_1_1_val_1.fq.gz	AC4_1_2_val_2.fq.gz	37675222	33789308	0.896858
AC4_2	Astatotilapia calliptera 'Mbaka'	whole_embryo;somite_stage_4	Total_RNA	AC4_2_1_val_1.fq.gz	AC4_2_2_val_2.fq.gz	29206882	25096869	0.859279
AC4_3	Astatotilapia calliptera 'Mbaka'	whole_embryo;somite_stage_4	Total_RNA	AC4_3_1_val_1.fq.gz	AC4_3_2_val_2.fq.gz	31826514	28690345	0.90146
AC10_1	Astatotilapia calliptera 'Mbaka'	whole_embryo;somite_stage_10	Total_RNA	AC10_1_1_val_1.fq.gz	AC10_1_2_val_2.fq.gz	31397805	28240396	0.899439
AC10_2	Astatotilapia calliptera 'Mbaka'	whole_embryo;somite_stage_10	Total_RNA	AC10_2_1_val_1.fq.gz	AC10_2_2_val_2.fq.gz	29894181	26974882	0.902346
AC10_3	Astatotilapia calliptera 'Mbaka'	whole_embryo;somite_stage_10	Total_RNA	AC10_3_1_val_1.fq.gz	AC10_3_2_val_2.fq.gz	31463797	28398507	0.902577
AC15_1	Astatotilapia calliptera 'Mbaka'	whole_embryo;somite_stage_ 15	Total_RNA	AC15_1_1_val_1.fq.gz	AC15_1_2_val_2.fq.gz	31468022	28510951	0.906029
AC15_2	Astatotilapia calliptera 'Mbaka'	whole_embryo;somite_stage_ 15	Total_RNA	AC15_2_1_val_1.fq.gz	AC15_2_2_val_2.fq.gz	29899705	26865067	0.898506
AC15_3	Astatotilapia calliptera 'Mbaka'	whole_embryo;somite_stage_ 15	Total_RNA	AC15_3_1_val_1.fq.gz	AC15_3_2_val_2.fq.gz	30301707	27382870	0.903674
AC18_1	Astatotilapia calliptera 'Mbaka'	whole_embryo;somite_stage_ 18	Total_RNA	AC18_1_1_val_1.fq.gz	AC18_1_2_val_2.fq.gz	33490496	30236296	0.902832
AC18_2	Astatotilapia calliptera 'Mbaka'	whole_embryo;somite_stage_ 18	Total_RNA	AC18_2_1_val_1.fq.gz	AC18_2_2_val_2.fq.gz	39310660	35298551	0.897938
AC18_3	Astatotilapia calliptera 'Mbaka'	whole_embryo;somite_stage_ 18	Total_RNA	AC18_3_1_val_1.fq.gz	AC18_3_2_val_2.fq.gz	30760688	27744258	0.901939
AC20_1	Astatotilapia calliptera 'Mbaka'	whole_embryo;somite_stage_ 20	Total_RNA	AC20_1_1_val_1.fq.gz	AC20_1_2_val_2.fq.gz	31825545	28747454	0.903282
AC20_2	Astatotilapia calliptera 'Mbaka'	whole_embryo;somite_stage_ 20	Total_RNA	AC20_2_1_val_1.fq.gz	AC20_2_2_val_2.fq.gz	37048337	33208278	0.89635
AC20_3	Astatotilapia calliptera 'Mbaka'	whole_embryo;somite_stage_ 20	Total_RNA	AC20_3_1_val_1.fq.gz	AC20_3_2_val_2.fq.gz	37853551	34149004	0.902135
AC22_1	Astatotilapia calliptera 'Mbaka'	whole_embryo;somite_stage_ 22	Total_RNA	AC22_1_1_val_1.fq.gz	AC22_1_2_val_2.fq.gz	31546995	28583665	0.906066
AC22_2	Astatotilapia calliptera 'Mbaka'	whole_embryo;somite_stage_ 22	Total_RNA	AC22_2_1_val_1.fq.gz	AC22_2_2_val_2.fq.gz	31504082	28661410	0.909768
AC22_3	Astatotilapia calliptera 'Mbaka'	whole_embryo;somite_stage_ 22	Total_RNA	AC22_3_1_val_1.fq.gz	AC22_3_2_val_2.fq.gz	32549632	29333877	0.901205
AC27_1	Astatotilapia calliptera 'Mbaka'	whole_embryo;somite_stage_ 27	Total_RNA	AC27_1_1_val_1.fq.gz	AC27_1_2_val_2.fq.gz	31750543	28966984	0.91233
AC27_2	Astatotilapia calliptera 'Mbaka'	whole_embryo;somite_stage_ 27	Total_RNA	AC27_2_1_val_1.fq.gz	AC27_2_2_val_2.fq.gz	34444523	31426200	0.912371
AC27_3	Astatotilapia calliptera 'Mbaka'	whole_embryo;somite_stage_ 27	Total_RNA	AC27_3_1_val_1.fq.gz	AC27_3_2_val_2.fq.gz	29714587	27001074	0.908681
AC30_1	Astatotilapia calliptera 'Mbaka'	whole_embryo;somite_stage_ 30	Total_RNA	AC30_1_1_val_1.fq.gz	AC30_1_2_val_2.fq.gz	32078458	29270987	0.912481
AC30_2	Astatotilapia calliptera 'Mbaka'	whole_embryo;somite_stage_ 30	Total_RNA	AC30_2_1_val_1.fq.gz	AC30_2_2_val_2.fq.gz	33886467	30881394	0.911319
AC30_3	Astatotilapia calliptera 'Mbaka'	whole_embryo;somite_stage_ 30	Total_RNA	AC30_3_1_val_1.fq.gz	AC30_3_2_val_2.fq.gz	32407608	29526123	0.911086
RC4_1	Rhamphochromis sp. 'chilingali'	whole_embryo;somite_stage_ 4	Total_RNA	RC4_1_1_val_1.fq.gz	RC4_1_2_val_2.fq.gz	29562783	26006148	0.879692
RC4_3	Rhamphochromis sp. 'chilingali'	whole_embryo;somite_stage_ 4	Total_RNA	RC4_3_1_val_1.fq.gz	RC4_3_2_val_2.fq.gz	37288087	33230153	0.891173
RC10_1	Rhamphochromis sp. 'chilingali'	whole_embryo;somite_stage_ 10	Total_RNA	RC10_1_1_val_1.fq.gz	RC10_1_2_val_2.fq.gz	31733605	28123558	0.886239
RC10_2	Rhamphochromis sp. 'chilingali'	whole_embryo;somite_stage_ 10	Total_RNA	RC10_2_1_val_1.fq.gz	RC10_2_2_val_2.fq.gz	33856331	30121394	0.889683
RC10_3	Rhamphochromis sp. 'chilingali'	whole_embryo;somite_stage_ 10	Total_RNA	RC10_3_1_val_1.fq.gz	RC10_3_2_val_2.fq.gz	25843023	22857762	0.884485
RC15_1	Rhamphochromis sp. 'chilingali'	whole_embryo;somite_stage_ 15	Total_RNA	RC15_1_1_val_1.fq.gz	RC15_1_2_val_2.fq.gz	31926804	28359292	0.88826
RC15_2	Rhamphochromis sp. 'chilingali'	whole_embryo;somite_stage_ 15	Total_RNA	RC15_2_1_val_1.fq.gz	RC15_2_2_val_2.fq.gz	30504020	26987821	0.88473
RC15_3	Rhamphochromis sp. 'chilingali'	whole_embryo;somite_stage_ 15	Total_RNA	RC15_3_1_val_1.fq.gz	RC15_3_2_val_2.fq.gz	31201477	27811194	0.891342
RC18_1	Rhamphochromis sp. 'chilingali'	whole_embryo;somite_stage_ 18	Total_RNA	RC18_1_1_val_1.fq.gz	RC18_1_2_val_2.fq.gz	28903192	25587876	0.885296
RC18_2	Rhamphochromis sp. 'chilingali'	whole_embryo;somite_stage_ 18	Total_RNA	RC18_2_1_val_1.fq.gz	RC18_2_2_val_2.fq.gz	33000177	29299360	0.887855
RC18_3	Rhamphochromis sp. 'chilingali'	whole_embryo;somite_stage_ 18	Total_RNA	RC18_3_1_val_1.fq.gz	RC18_3_2_val_2.fq.gz	35427310	31456092	0.887905
RC20_1	Rhamphochromis sp. 'chilingali'	whole_embryo;somite_stage_ 20	Total_RNA	RC20_1_1_val_1.fq.gz	RC20_1_2_val_2.fq.gz	30230954	26616742	0.880447
RC20_2	Rhamphochromis sp. 'chilingali'	whole_embryo;somite_stage_ 20	Total_RNA	RC20_2_1_val_1.fq.gz	RC20_2_2_val_2.fq.gz	29024413	25734264	0.886642
RC20_3	Rhamphochromis sp. 'chilingali'	whole_embryo;somite_stage_ 20	Total_RNA	RC20_3_1_val_1.fq.gz	RC20_3_2_val_2.fq.gz	32117191	28634570	0.891565
RC22_1	Rhamphochromis sp. 'chilingali'	whole_embryo;somite_stage_ 22	Total_RNA	RC22_1_1_val_1.fq.gz	RC22_1_2_val_2.fq.gz	33906815	30252637	0.892229
RC22_2	Rhamphochromis sp. 'chilingali'	whole_embryo;somite_stage_ 22	Total_RNA	RC22_2_1_val_1.fq.gz	RC22_2_2_val_2.fq.gz	31303965	27741006	0.886182
RC22_3	Rhamphochromis sp. 'chilingali'	whole_embryo;somite_stage_ 22	Total_RNA	RC22_3_1_val_1.fq.gz	RC22_3_2_val_2.fq.gz	34982392	31142552	0.890235
RC26_1	Rhamphochromis sp. 'chilingali'	whole_embryo;somite_stage_ 26	Total_RNA	RC26_1_1_val_1.fq.gz	RC26_1_2_val_2.fq.gz	32885939	29458167	0.895768
RC26_2	Rhamphochromis sp. 'chilingali'	whole_embryo;somite_stage_ 26	Total_RNA	RC26_2_1_val_1.fq.gz	RC26_2_2_val_2.fq.gz	35538467	31900433	0.897631
RC26_3	Rhamphochromis sp. 'chilingali'	whole_embryo;somite_stage_ 26	Total_RNA	RC26_3_1_val_1.fq.gz	RC26_3_2_val_2.fq.gz	33188612	29780831	0.897321
RC30_1	Rhamphochromis sp. 'chilingali'	whole_embryo;somite_stage_ 30	Total_RNA	RC30_1_1_val_1.fq.gz	RC30_1_2_val_2.fq.gz	34720464	31236570	0.899659
RC30_2	Rhamphochromis sp. 'chilingali'	whole_embryo;somite_stage_ 30	Total_RNA	RC30_2_1_val_1.fq.gz	RC30_2_2_val_2.fq.gz	34069998	30633898	0.899146
RC30_3	Rhamphochromis sp. 'chilingali'	whole_embryo;somite_stage_ 30	Total_RNA	RC30_3_1_val_1.fq.gz	RC30_3_2_val_2.fq.gz	33431036	29839001	0.892554
RC37_1	Rhamphochromis sp. 'chilingali'	whole_embryo;somite_stage_ 37	Total_RNA	RC37_1_1_val_1.fq.gz	RC37_1_2_val_2.fq.gz	31780063	28597009	0.899841
RC37_2	Rhamphochromis sp. 'chilingali'	whole_embryo;somite_stage_ 37	Total_RNA	RC37_2_1_val_1.fq.gz	RC37_2_2_val_2.fq.gz	32006254	29039180	0.907297
RC37_3	Rhamphochromis sp. 'chilingali'	whole_embryo;somite_stage_ 37	Total_RNA	RC37_3_1_val_1.fq.gz	RC37_3_2_val_2.fq.gz	33187712	30033837	0.904969
mean						3.24985e+07
std						2.58913e+06

### Sheet: vcf
# VCF tab: Spreadsheet listing the samples used from vcf files
sample_ID	provider_ID	genus	species	clade	location	sublocation	sex	avg_seq_depth
cichlid6978879	D08C10	Rhamphochromis	esox	Rhampho	Chiofu	NA	NA	15.91
ILBCDS6101032	2004-328	Rhamphochromis	esox	Rhampho	Tukombo	NA	NA	15.67
cichlid6978976	D13A02	Rhamphochromis	ferox	Rhampho	Makanjila	NA	M	17.46
cichlid7020282	D12C06	Rhamphochromis	ferox	Rhampho	Makanjila	NA	M	17.09
CICHM16429626	D12C07	Rhamphochromis	ferox	Rhampho	Makanjila	NA	M	34.93
CICHM16429627	D12C08	Rhamphochromis	ferox	Rhampho	Makanjila	NA	M	28.97
CICHM16429628	D12D03	Rhamphochromis	ferox	Rhampho	Makanjila	NA	NA	32.83
CICHM16429629	D13A06	Rhamphochromis	longiceps	Rhampho	Makanjila	NA	NA	34.7
ILBCDS6101002	10	Rhamphochromis	longiceps	Rhampho	Metangula	NA	NA	16.73
cichlid7050797	A3A	Rhamphochromis	sp. 'Chilingali'	Rhampho	NA	NA	NA	16.47
cichlid7050798	A3B	Rhamphochromis	sp. 'Chilingali'	Rhampho	NA	NA	NA	16.64
cichlid7050799	F7A	Rhamphochromis	sp. 'Chilingali'	Rhampho	NA	NA	NA	16.49
cichlid7050800	F7B	Rhamphochromis	sp. 'Chilingali'	Rhampho	NA	NA	NA	16.87
cichlid7050801	G3A	Rhamphochromis	sp. 'Chilingali'	Rhampho	NA	NA	NA	15.01
cichlid7050802	G3B	Rhamphochromis	sp. 'Chilingali'	Rhampho	NA	NA	NA	17.02
cichlid7050803	G3C	Rhamphochromis	sp. 'Chilingali'	Rhampho	NA	NA	NA	16.64
cichlid7050804	C6	Rhamphochromis	sp. 'Chilingali'	Rhampho	NA	NA	NA	16.63
cichlid7050805	aqm	Rhamphochromis	sp. 'Chilingali'	Rhampho	NA	NA	NA	17.25
CICHM16429722	D03D04	Rhamphochromis	sp. 'grey'	Rhampho	Nkhata Bay	NA	NA	38.19
CICHM16429622	D04H05	Rhamphochromis	sp. 'greyback'	Rhampho	Chilumba	Chilumba main beach	M	32.18
CICHM16429623	D04I08	Rhamphochromis	sp. 'greyback'	Rhampho	Chilumba	Chilumba main beach	NA	33.85
cichlid6978966	D10D01	Rhamphochromis	sp. 'greyback'	Rhampho	Chiofu	NA	NA	17.61
CICHM16429624	D11D08	Rhamphochromis	sp. 'greyback'	Rhampho	Monkey Bay	north Monkey Bay	M	38.8
CICHM16429625	D12B10	Rhamphochromis	sp. 'greyback'	Rhampho	Monkey Bay	north Monkey Bay	M	38.14
CICHM16429616	D01A05	Rhamphochromis	sp. 'greyback'	Rhampho	Nkhata Bay	NA	M	32.28
CICHM16429617	D02I10	Rhamphochromis	sp. 'greyback'	Rhampho	Nkhata Bay	NA	M	30.09
CICHM16429618	D02C03	Rhamphochromis	sp. 'greyback'	Rhampho	Nkhata Bay	NA	M	30.64
CICHM16429619	D02J01	Rhamphochromis	sp. 'greyback'	Rhampho	Nkhata Bay	NA	M	31.62
CICHM16429620	D02J02	Rhamphochromis	sp. 'greyback'	Rhampho	Nkhata Bay	NA	M	29.2
CICHM16429621	D03D05	Rhamphochromis	sp. 'greyback'	Rhampho	Nkhata Bay	NA	M	30.97
CICHM16429630	D14E09	Rhamphochromis	sp. 'greyback'	Rhampho	Southwest arm	NA	F	34.1
ILBCDS6101019	92E	Rhamphochromis	sp. 'Kingiri brevis'	Rhampho	Lake Kingiri	NA	NA	16.34
ILBCDS6101022	384	Rhamphochromis	sp. 'Kingiri dwarf'	Rhampho	Lake Kingiri	NA	NA	17.48
cichlid6978980	D13J06	Rhamphochromis	sp. 'long fin'	Rhampho	Cape Maclear	NA	M?	18.97
cichlid6978979	D13J04	Rhamphochromis	sp. 'longsnout'	Rhampho	Cape Maclear	NA	F?	17.88
cichlid6978969	D11C02	Rhamphochromis	sp. 'longsnout'	Rhampho	Monkey Bay	NA	NA	16.36
cichlid6978781	D02C02	Rhamphochromis	sp. 'longsnout'	Rhampho	Nkhata Bay	NA	NA	17.6
CICHM16429723	D13H03	Rhamphochromis	sp. 'maldeco'	Rhampho	Southeast arm	north of Boadzulu	M	33.17
cichlid6978977	D13B01	Rhamphochromis	sp. 'pike'	Rhampho	Makanjila	NA	M	16.51
ILBCDS6101005	2004-397b	Rhamphochromis	sp. 'roman nose'	Rhampho	Nkhata Bay	NA	NA	15.19
CICHM16429724	D12C10	Rhamphochromis	woodi	Rhampho	Makanjila	NA	NA	30.26
cichlid6978787	D03A01	Rhamphochromis	woodi	Rhampho	Nkhata Bay	NA	M	17.9
cichlid6978981	D14F02	Rhamphochromis	woodi	Rhampho	Southwest arm	NA	M	18.79
cichl187580062	D29H01	Astatotilapia	calliptera	AstCal	Lake Masoko	Deep	M	13.33
cichl187580549	G10E02	Astatotilapia	calliptera	AstCal	Lake Masoko	Deep	M	14.86
cichl187580018	D29C07	Astatotilapia	calliptera	AstCal	Lake Masoko	Deep	M	16.6
cichl187580547	G10D09	Astatotilapia	calliptera	AstCal	Lake Masoko	Deep	M	15.9
cichl187580004	D29B03	Astatotilapia	calliptera	AstCal	Lake Masoko	Deep	M	15.03
cichl187580548	G10D10	Astatotilapia	calliptera	AstCal	Lake Masoko	Deep	M	15.92
cichl187580000	D29A09	Astatotilapia	calliptera	AstCal	Lake Masoko	Deep	M	13.24
cichl187580504	G04H05	Astatotilapia	calliptera	AstCal	Lake Masoko	Deep	M	16.58
cichl187580025	D29D04	Astatotilapia	calliptera	AstCal	Lake Masoko	Deep	M	16.53
cichl187580477	G01F06	Astatotilapia	calliptera	AstCal	Lake Masoko	Deep	M	14.31
cichl187580063	D29H02	Astatotilapia	calliptera	AstCal	Lake Masoko	Deep	M	14.21
cichl187580008	D29B07	Astatotilapia	calliptera	AstCal	Lake Masoko	Deep	M	16.36
cichl187580060	D29G09	Astatotilapia	calliptera	AstCal	Lake Masoko	Deep	M	20.51
cichl187580533	G08D01	Astatotilapia	calliptera	AstCal	Lake Masoko	Deep	M	16.05
cichl187579997	D29A06	Astatotilapia	calliptera	AstCal	Lake Masoko	Deep	M	14.64
cichl187580048	D29E10	Astatotilapia	calliptera	AstCal	Lake Masoko	Deep	M	17.43
cichl187580554	G10F08	Astatotilapia	calliptera	AstCal	Lake Masoko	Deep	M	14.58
cichl187580553	G10F01	Astatotilapia	calliptera	AstCal	Lake Masoko	Deep	M	15.58
cichl187580036	D29E05	Astatotilapia	calliptera	AstCal	Lake Masoko	Deep	M	15.08
cichl187580493	G03H01	Astatotilapia	calliptera	AstCal	Lake Masoko	Deep	M	17.47
cichl187580550	G10E06	Astatotilapia	calliptera	AstCal	Lake Masoko	Deep	M	15.54
cichl187580516	G05H07	Astatotilapia	calliptera	AstCal	Lake Masoko	Deep	M	16.5
cichl187580061	D29G10	Astatotilapia	calliptera	AstCal	Lake Masoko	Deep	M	13.35
cichl187580058	D29G07	Astatotilapia	calliptera	AstCal	Lake Masoko	Deep	M	17.4
cichl187580045	D29F06	Astatotilapia	calliptera	AstCal	Lake Masoko	Deep	M	14
cichl187580024	D29D03	Astatotilapia	calliptera	AstCal	Lake Masoko	Deep	M	18.26
cichl187580029	D29D08	Astatotilapia	calliptera	AstCal	Lake Masoko	Deep	M	13.19
cichl187579998	D29A07	Astatotilapia	calliptera	AstCal	Lake Masoko	Deep	M	18.11
cichl187580506	G04I09	Astatotilapia	calliptera	AstCal	Lake Masoko	Deep	M	16.16
cichl187580515	G05H04	Astatotilapia	calliptera	AstCal	Lake Masoko	Deep	M	15.88
cichl187580536	G08F06	Astatotilapia	calliptera	AstCal	Lake Masoko	Deep	M	14.73
cichl187580009	D29B08	Astatotilapia	calliptera	AstCal	Lake Masoko	Deep	M	16.85
cichl187580007	D29B06	Astatotilapia	calliptera	AstCal	Lake Masoko	Deep	M	16.78
cichl187580489	G03F05	Astatotilapia	calliptera	AstCal	Lake Masoko	Deep	M	14.38
cichl187580012	D29C01	Astatotilapia	calliptera	AstCal	Lake Masoko	Deep	M	15.9
cichl187579994	D29A03	Astatotilapia	calliptera	AstCal	Lake Masoko	Deep	M	14.56
cichl187580555	G10F10	Astatotilapia	calliptera	AstCal	Lake Masoko	Deep	M	17.79
cichl187580057	D29G06	Astatotilapia	calliptera	AstCal	Lake Masoko	Deep	M	18.15
cichl187579992	D29A01	Astatotilapia	calliptera	AstCal	Lake Masoko	Deep	M	18.35
cichl187580014	D29C03	Astatotilapia	calliptera	AstCal	Lake Masoko	Deep	M	17.24
cichl187580017	D29C06	Astatotilapia	calliptera	AstCal	Lake Masoko	Deep	M	15.93
cichl187580535	G08F02	Astatotilapia	calliptera	AstCal	Lake Masoko	Deep	M	14.76
cichl187580056	D29G05	Astatotilapia	calliptera	AstCal	Lake Masoko	Deep	M	17.31
cichl187580528	G08A03	Astatotilapia	calliptera	AstCal	Lake Masoko	Deep	M	17.99
cichl187580503	G04G05	Astatotilapia	calliptera	AstCal	Lake Masoko	Deep	M	17.56
