## Supplementary Table 2 for "Genetic and developmental divergence in the neural crest programme between cichlid fish species"

### Sheet: Sheet1
Gene Ontology ID	Gene Ontology term	Category
GO:0001755	neural crest cell migration	neural crest
GO:0003147	neural crest cell migration involved in heart formation	neural crest
GO:0003253	cardiac neural crest cell migration involved in outflow tract morphogenesis	neural crest
GO:0014029	neural crest formation	neural crest
GO:0014032	neural crest cell development	neural crest
GO:0014033	neural crest cell differentiation	neural crest
GO:0014034	neural crest cell fate commitment	neural crest
GO:0014035	neural crest cell fate determination	neural crest
GO:0014036	neural crest cell fate specification	neural crest
GO:0036032	neural crest cell delamination	neural crest
GO:0036036	cardiac neural crest cell delamination	neural crest
GO:0036484	trunk neural crest cell migration	neural crest
GO:0036485	dorsolateral trunk neural crest cell migration	neural crest
GO:0036486	ventral trunk neural crest cell migration	neural crest
GO:0044335	canonical Wnt signaling pathway involved in neural crest cell differentiation	neural crest
GO:0060942	neural crest-derived cardiac fibroblast cell differentiation	neural crest
GO:0060943	neural crest-derived cardiac fibroblast cell development	neural crest
GO:0060944	neural crest-derived cardiac fibroblast cell fate commitment	neural crest
GO:0060951	neural crest-derived cardiac glial cell differentiation	neural crest
GO:0060954	neural crest-derived cardiac glial cell development	neural crest
GO:0060955	neural crest-derived cardiac glial cell fate commitment	neural crest
GO:0061307	cardiac neural crest cell differentiation involved in heart development	neural crest
GO:0061308	cardiac neural crest cell development involved in heart development	neural crest
GO:0061309	cardiac neural crest cell development involved in outflow tract morphogenesis	neural crest
GO:0061310	canonical Wnt signaling pathway involved in cardiac neural crest cell differentation involved in heart development	neural crest
GO:0072335	regulation of canonical Wnt signaling pathway involved in neural crest cell differentiation	neural crest
GO:0072336	negative regulation of canonical Wnt signaling pathway involved in neural crest cell differentiation	neural crest
GO:0072381	positive regulation of canonical Wnt signaling pathway involved in neural crest cell differentiation	neural crest
GO:0090299	regulation of neural crest formation	neural crest
GO:0090300	positive regulation of neural crest formation	neural crest
GO:0090301	negative regulation of neural crest formation	neural crest
GO:1900728	cardiac neural crest cell delamination involved in outflow tract morphogenesis	neural crest
GO:1901166	neural crest cell migration involved in autonomic nervous system development	neural crest
GO:1902637	neural crest cell differentiation involved in thymus development	neural crest
GO:1902638	neural crest cell differentiation involved in parathyroid gland development	neural crest
GO:1903045	neural crest cell migration involved in sympathetic nervous system development	neural crest
GO:1905292	regulation of neural crest cell differentiation	neural crest
GO:1905293	negative regulation of neural crest cell differentiation	neural crest
GO:1905294	positive regulation of neural crest cell differentiation	neural crest
GO:1905295	regulation of neural crest cell fate specification	neural crest
GO:1905296	negative regulation of neural crest cell fate specification	neural crest
GO:1905297	positive regulation of neural crest cell fate specification	neural crest
GO:1905310	regulation of cardiac neural crest cell migration involved in outflow tract morphogenesis	neural crest
GO:1905311	negative regulation of cardiac neural crest cell migration involved in outflow tract morphogenesis	neural crest
GO:1905312	positive regulation of cardiac neural crest cell migration involved in outflow tract morphogenesis	neural crest
GO:0030273	melanin-concentrating hormone receptor activity	pigmentation
GO:0030318	melanocyte differentiation	pigmentation
GO:0032402	melanosome transport	pigmentation
GO:0032438	melanosome organization	pigmentation
GO:0033162	melanosome membrane	pigmentation
GO:0042438	melanin biosynthetic process	pigmentation
GO:0042470	melanosome	pigmentation
GO:0043473	pigmentation	pigmentation
GO:0048066	developmental pigmentation	pigmentation
GO:0048070	regulation of developmental pigmentation	pigmentation
GO:0048757	pigment granule maturation	pigmentation
GO:0050931	pigment cell differentiation	pigmentation
GO:0050934	late stripe melanocyte differentiation	pigmentation
GO:0050936	xanthophore differentiation	pigmentation
GO:0050938	regulation of xanthophore differentiation	pigmentation
GO:0051875	pigment granule localization	pigmentation
GO:0051876	pigment granule dispersal	pigmentation
GO:0051877	pigment granule aggregation in cell center	pigmentation
GO:0070285	pigment cell development	pigmentation
GO:0097324	melanocyte migration	pigmentation
GO:0001502	cartilage condensation	cartilage & craniofacial skeletal development
GO:0003428	chondrocyte intercalation involved in growth plate cartilage morphogenesis	cartilage & craniofacial skeletal development
GO:0032330	regulation of chondrocyte differentiation	cartilage & craniofacial skeletal development
GO:0035988	chondrocyte proliferation	cartilage & craniofacial skeletal development
GO:0048701	embryonic cranial skeleton morphogenesis	cartilage & craniofacial skeletal development
GO:0048702	embryonic neurocranium morphogenesis	cartilage & craniofacial skeletal development
GO:0048703	embryonic viscerocranium morphogenesis	cartilage & craniofacial skeletal development
GO:0051216	cartilage development	cartilage & craniofacial skeletal development
GO:0060351	cartilage development involved in endochondral bone morphogenesis	cartilage & craniofacial skeletal development
GO:0060363	cranial suture morphogenesis	cartilage & craniofacial skeletal development
GO:0060536	cartilage morphogenesis	cartilage & craniofacial skeletal development
GO:0061035	regulation of cartilage development	cartilage & craniofacial skeletal development
GO:0061181	regulation of chondrocyte development	cartilage & craniofacial skeletal development
GO:1904888	cranial skeletal system development	cartilage & craniofacial skeletal development
