## Supplementary Table 4 for "Genetic and developmental divergence in the neural crest programme between cichlid fish species"

gene_id	chr	start	end	xpEHH_snp_count	max_logxpEHH	distance_ClosestGene_snp_bp
ENSACLG00000019936	22	5121758	5122123	6	10.14563596	1063
ENSACLG00000014681	20	4809645	4809646	1	6.434306245	0
ENSACLG00000012127	5	100914	166710	14	6.255284602	0
ENSACLG00000012138	5	100914	166710	14	6.255284602	0
ENSACLG00000008027	3	1492348	1492506	9	5.789406846	0
ENSACLG00000020732	3	40043558	40043719	6	5.023777441	-551
ENSACLG00000006558	9	4634614	4675346	5	4.778781196	-57689
ENSACLG00000013997	19	20999315	20999319	2	4.752240314	0
ENSACLG00000009297	19	18694994	18716966	31	4.72601362	0
ENSACLG00000007648	20	30017912	30020118	9	4.693991717	0
ENSACLG00000002275	3	46232680	46232724	2	4.661431487	29772
ENSACLG00000027785	4	15153691	15153831	3	4.623797894	0
ENSACLG00000027802	4	15153691	15153831	3	4.623797894	0
ENSACLG00000003231	6	30245954	30245955	1	4.524239328	0
ENSACLG00000016940	2	11963989	11964012	2	4.38413004	0
ENSACLG00000002679	3	46824182	46828340	6	4.31233883	0
ENSACLG00000020560	7	43925977	43926563	2	4.244609746	-10675
ENSACLG00000021391	3	40973648	40984282	13	4.241284908	0
ENSACLG00000021461	3	40973648	40984282	13	4.241284908	0
ENSACLG00000023833	3	43255336	43256314	39	4.231132803	0
ENSACLG00000000826	2	34699135	34699137	2	4.215345522	0
ENSACLG00000012166	3	34691871	34691872	1	4.200517679	0
ENSACLG00000005915	13	31309923	31309924	1	4.157027465	0
ENSACLG00000012384	6	35963184	36032532	8	4.146604597	0
ENSACLG00000012414	6	35963184	36032532	8	4.146604597	0
ENSACLG00000017426	4	1716639	1759413	2	4.109612664	0
ENSACLG00000017526	4	1716639	1759413	2	4.109612664	0
ENSACLG00000005805	22	24149991	24150748	22	4.087424313	0
ENSACLG00000000980	2	34753600	34753637	2	4.038406845	0
ENSACLG00000003645	2	37115419	37149334	4	4.003677657	0
ENSACLG00000003648	2	37115419	37149334	4	4.003677657	0
ENSACLG00000022481	3	27375697	27375726	3	3.951308238	-5487
ENSACLG00000004196	11	1463911	1463912	1	3.81706603	27763
ENSACLG00000011438	19	2672142	2672201	2	3.811535152	0
ENSACLG00000011547	19	2672142	2672201	2	3.811535152	0
ENSACLG00000014847	2	31350332	31350333	1	3.744458909	0
ENSACLG00000000833	6	29002659	29002660	1	3.74035876	0
ENSACLG00000017446	2	13596542	13596543	1	3.735173847	0
ENSACLG00000027901	23	38396679	38396680	1	3.681195591	-21531
ENSACLG00000021545	5	6968975	6969022	3	3.675989457	13755
ENSACLG00000009840	12	37486279	37486420	3	3.668387395	-29459
ENSACLG00000020763	23	789864	789865	1	3.663602427	0
ENSACLG00000026227	5	35606531	35606566	2	3.661569173	0
ENSACLG00000001919	4	7658107	7658285	4	3.63386261	0
ENSACLG00000011840	13	109392	115858	2	3.558923438	0
ENSACLG00000011811	4	33420027	33420035	2	3.526229427	-23992
ENSACLG00000008908	3	50733440	50733441	1	3.522174837	19005
ENSACLG00000009029	3	3018919	3018920	1	3.447038212	0
ENSACLG00000026267	20	27068728	27068729	1	3.444852143	-1339
ENSACLG00000011489	23	23707830	23707831	1	3.39973028	0
ENSACLG00000006941	3	49333118	49333153	2	3.352700213	4384
ENSACLG00000004676	13	30605239	30605240	1	3.340912444	0
ENSACLG00000023113	7	1262317	1262321	2	3.325654449	-69000
ENSACLG00000013050	10	22673516	22673522	3	3.309977443	16193
ENSACLG00000023249	3	42637957	42637958	1	3.30394919	27772
ENSACLG00000018072	3	24898176	24898177	1	3.275498481	11879
ENSACLG00000022133	3	27118960	27119019	2	3.220373518	1374
ENSACLG00000013377	9	27835795	27835973	5	3.217790546	23975
ENSACLG00000000386	17	30618670	30618671	1	3.217142784	0
ENSACLG00000026847	7	31537837	31537838	1	3.207258884	0
ENSACLG00000001085	18	32321945	32321946	1	3.202317486	308
ENSACLG00000019297	22	4829202	4832143	4	3.185766539	0
ENSACLG00000004554	6	1054163	1054164	1	3.139971458	0
ENSACLG00000011858	3	34081456	34081457	1	3.12115622	0
ENSACLG00000005460	13	31004945	31004946	1	3.099052448	-7375
ENSACLG00000014421	9	28763595	28763596	1	3.081585925	0
ENSACLG00000025251	18	4672716	4672736	2	3.079230025	0
ENSACLG00000008498	3	32640462	32640463	1	3.06293584	0
ENSACLG00000023672	9	34486463	34503840	2	3.037012681	0
ENSACLG00000023773	9	34486463	34503840	2	3.037012681	0
ENSACLG00000015579	3	36965443	36965444	1	3.022690346	14359
ENSACLG00000004213	1	3795630	3795631	1	3.012606389	85350
ENSACLG00000010010	3	3558420	3558421	1	3.004447314	6656
