## Supplementary Table 5 for "Genetic and developmental divergence in the neural crest programme between cichlid fish species"

### Sheet: sox10a
clutch 20230626	day 0	day 7 post-fertilisation
CRISPR injected	56	23
control injected	17	4
wild-type uninjected	8	3
total alive	81	30
craniofacial malformation including reduced eye size	/	7
cardiac defects		4
reduced cranial melanophore pigmentation		1
clutch 20230627	day 0	day 7 post-fertilisation
CRISPR injected	31	15
control injected	9	7
wild-type uninjected	4	4
total alive	44	26
craniofacial malformation including reduced eye size	/	6
cardiac defects	/	3
reduced cranial melanophore pigmentation	/	3
clutch 20230705	day 0	day 7 post-fertilisation
CRISPR injected	35	20
control injected	13	9
wild-type uninjected	5	4
total alive	53	33
craniofacial malformation including reduced eye size	/	4
cardiac defects	/	0
reduced cranial melanophore pigmentation	/	1
clutch 20231123	day 0	day 7 post-fertilisation
CRISPR injected	40	18
control injected	8	0
wild-type uninjected	5	0
total alive	53	18
craniofacial malformation including reduced eye size	/	4
cardiac defects	/	3
reduced cranial melanophore pigmentation	/	2

### Sheet: sox10b
clutch 20230707	day 0	day 7 post-fertilisation
CRISPR injected	31	17
control injected	10	7
wild-type uninjected	5	3
total alive	46	27
reduced cranial melanophore pigmentation	/	3
clutch 20231101	day 0	day 7 post-fertilisation
CRISPR injected	66	48
control injected	9	6
wild-type uninjected	6	5
total alive	81	59
reduced cranial melanophore pigmentation	/	3
clutch 20231208	day 0	day 7 post-fertilisation
CRISPR injected	45	12
control injected	6	4
wild-type uninjected	6	3
total alive	67	19
reduced cranial melanophore pigmentation	/	7
reduced eye size	/	1
