## Supplementary Table 7 for "Genetic and developmental divergence in the neural crest programme between cichlid fish species"

### Sheet: Sheet1
gene	species	accession number	Common name
sox10b	Amphilophus citrinellus	ENSACIT00000001109.1	Midas cichlid
	Albula goreensis	AGORT00227780	Atlantic bonefish
	Anguilla anguilla	ANANG_G00291370	European eel
	Astatotilapia burtoni	ENSHBUT00000029291.1	Burton's mouthbrooder
	Astatotilapia burtoni	ENSHBUT00000029313.1	Burton's mouthbrooder
	Astatotilapia calliptera	ENSACLT00000024325.1	Eastern happy
	Astatotilapia calliptera	ENSACLT00000024351.1	Eastern happy
	Astyanax mexicanus	ENSAMXT00000036286.1	Cavefish
	Danio rerio	ENSDART00000112979.3	Zebrafish
	Gadus morhua	ENSGMOT00000029754.1	Atlantic cod
	Gasterosteus aculeatus	ENSGACT00000009718.1	Stickleback
	Maylandia zebra	ENSMZET00005007755.1	Mbuna zebra
	Maylandia zebra	ENSMZET00005007750.1	Mbuna zebra
	Megalops atlanticus	MATLG00216990	Atlantic tarpon
	Neolamprologus brichardi	ENSNBRT00000003190.1	Lyretail cichlid
	Neolamprologus brichardi	ENSNBRT00000003180.1	Lyretail cichlid
	Nothobranchius furzeri	ENSNFUT00015024403.1	Turquoise killifish
	Oreochromis niloticus	ENSONIT00000036644.1	Nile tilapia
	Oryzias latipes	ENSORLT00000018289.2	Medaka
	Oryzias latipes	ENSORLT00000044357.1	Medaka
	Poecilia reticulata	ENSPRET00000025042.1	Guppy
	Pundamilia nyererei	ENSPNYT00000026891.1	Makobe Island cichlid
	Takifugu rubripes	ENSTRUT00000020995.3	Fugu
	Tetraodon nigroviridis	ENSTNIT00000001719.1	Tetraodon
	Tetraodon nigroviridis	ENSTNIT00000013951.1	Tetraodon
	Xiphophorus maculatus	ENSXMAT00000028505.1	Platyfish
	Xiphophorus maculatus	ENSXMAT00000001593.2	Platyfish
SOX10	Gallus gallus	ENSGALT00000020083.7	Chicken
	Homo sapiens	ENST00000396884.8	Human
	Latimeria chalumnae	ENSLACT00000005034.1	Coelacanth
	Lepisosteus oculatus	ENSLOCT00000014580.1	Spotted gar
	Mus musculus	ENSMUST00000230532.2	Mouse
sox10a	Albula goreensis	AGORT00198900	Atlantic bonefish
	Amphilophus citrinellus	ENSACIT00000003424.1	Midas cichlid
	Anguilla anguilla	ANANG_G00032180	European eel
	Astatotilapia burtoni	ENSHBUT00000009506.1	Burton's mouthbrooder
	Astatotilapia burtoni	ENSHBUT00000009518.1	Burton's mouthbrooder
	Astatotilapia burtoni	ENSHBUT00000009498.1	Burton's mouthbrooder
	Astatotilapia calliptera	ENSACLT00000013753.1	Eastern happy
	Astatotilapia calliptera	ENSACLT00000013779.1	Eastern happy
	Gadus morhua	ENSGMOT00000006162.2	Atlantic cod
	Gasterosteus aculeatus	ENSGACT00000021177.1	Stickleback
	Maylandia zebra	ENSMZET00005033026.1	Mbuna zebra
	Maylandia zebra	ENSMZET00005033025.1	Mbuna zebra
	Megalops atlanticus	MATLG00004670	Atlantic tarpon
	Neolamprologus brichardi	ENSNBRT00000025116.1	Lyretail cichlid
	Neolamprologus brichardi	ENSNBRT00000025102.1	Lyretail cichlid
	Nothobranchius furzeri	ENSNFUT00015041011.1	Turquoise killifish
	Oreochromis niloticus	ENSONIT00000022743.2	Nile tilapia
	Oryzias latipes	ENSORLT00000038505.1	Medaka
	Oryzias latipes	ENSORLT00000038176.1	Medaka
	Poecilia reticulata	ENSPRET00000022580.1	Guppy
	Pundamilia nyererei	ENSPNYT00000032557.1	Makobe Island cichlid
	Takifugu rubripes	ENSTRUT00000078419.1	Fugu
	Takifugu rubripes	ENSTRUT00000072609.1	Fugu
	Tetraodon nigroviridis	ENSTNIT00000003363.1	Tetraodon
	Tetraodon nigroviridis	ENSTNIT00000002770.1	Tetraodon
	Tetraodon nigroviridis	ENSTNIT00000007338.1	Tetraodon
	Xiphophorus maculatus	ENSXMAT00000023886.1	Platyfish
	Xiphophorus maculatus	ENSXMAT00000041298.1	Platyfish
SOX9	Homo sapiens	ENST00000245479.3	Human
