## Supplementary Table 8 for "Genetic and developmental divergence in the neural crest programme between cichlid fish species"

### Sheet: Sheet1
gene	Ensembl accession number	MI probe lot number
dicer1	ENSACLG00000007920	PRR266
fgf8a	ENSACLG00000004676	RTG244
kcnk18	ENSACLG00000005460	RTG248
prdm1a	ENSACLG00000004069	RTG243
sox10b	ENSACLG00000016156	PRD410
sox10a	ENSACLG00000009200	PRR264
